# Assessment of Landbird Population Change in the Southeastern United States

**DOI:** 10.1101/2023.05.16.540449

**Authors:** Nicole L. Michel, Dean Demarest, Todd Jones-Farrand, Jeff Gleason, Keith McKnight, Randy Wilson

## Abstract

Birds and their habitats are facing unprecedented threats from a multitude of threats. Threats to birds, and consequently their population trajectories, vary both across space and among species groups, and greater knowledge of these patterns will help inform bird conservation and management. Here, we adapt existing methods to estimate continental bird population loss to a regional scale. Our objectives were to (1) identify patterns in regional population change (abundance) for 141 species of landbirds breeding in the Southeast; (2) compare these with continental patterns for the same suites of species, and (3) examine whether population-level changes in the Southeast suggest immediate, regional conservation actions. We found that landbird population losses were overall similar in the Southeast and across North America (−21%). Shrikes, nightjars, and swifts experienced the largest proportional losses among families in both regions. Birds associated with early seral and emergent wetland habitats experienced the greatest losses as did partial migrants and species listed on the Birds of Conservation Concern list for southeastern Bird Conservation Regions. Facultative aerial insectivores experienced the greatest losses in both regions, while obligate aerial insectivores increased in the Southeast in contrast to continental declines, due to rapid population growth in Cliff Swallows (*Petrochelidon pyrrhonota*). Within the Southeast, the greatest bird losses were in Peninsular Florida and Gulf Coastal Prairie, while the Mississippi Alluvial Valley Bird Conservation Region – where extensive reforestation efforts have been undertaken – had the smallest losses. We found clear differences in patterns of landbird population loss between the Southeastern United States and North America, as well as within the Southeast region. Results from these analyses should provide conservation agencies and partnerships with additional information and new perspectives to guide landscape-level planning and on-the-ground bird conservation delivery efforts to help bring back the nearly three billion birds lost across North America since 1970.

**Disclaimer:** The findings and conclusions in this article are those of the authors and do not necessarily represent the views of the U.S. Fish and Wildlife Service.
