## Supplementary Material - Appendix 1 for "Assessment of Landbird Population Change in the Southeastern United States"

### Sheet: Source
Supplementary Material - Appendix 1
Assessment of Landbird Population Change in the Southeastern United States
Nicole L. Michel, Dean Demarest, Todd Jones-Farrand, Jeff Gleason, Keith McKnight, and Randy Wilson

### Sheet: Population change by species
English Name	Scientific Name	Family	Level I Habitat Association	Level II Habitat Association	Migratory Status	Birds of Conservation Concern	Aerial Insectivores	Introduced	Breeding Biome	Non-breeding Biome	Number of SE Routes	Population Estimate (SE, millions)	Population Estimate 95% CI (SE)	Abundance Change (SE, millions)	Abundance change 95% CI (SE)	Proportion change (SE)	Proportion change 95% CI (SE)
Acadian Flycatcher	Empidonax virescens	Tyrannidae	Forest woodland	Eastern deciduous	Migrant		Facultative		Eastern Forest	Mexico-Central America	1451	4.85733	(4.33, 5.39)	0.08	(-0.34, 0.52)	0.02	(-0.06, 0.10)
Alder / Willow Flycatcher	Empidonax alnorum / traillii	Tyrannidae	Shrub-scrub / early succcessional		Migrant		Facultative		Forest Generalist	Widespread Neotropical	43	0.604089	(0.49, 0.71)	0.13	(0.07, 0.20)	0.33	(0.18, 0.50)
American Crow	Corvus brachyrhynchos	Corvidae	Generalist		Partial Migrant				Habitat Generalist	Temperate North America	2031	9.4237	(8.7, 10.15)	0.86	(0.37, 1.37)	0.11	(0.05, 0.18)
American Goldfinch	Spinus tristis	Fringillidae	Generalist		Partial Migrant				Forest Generalist	Temperate North America	1510	8.28828	(7.44, 9.14)	-0.02	(-0.70, 0.69)	0	(-0.09, 0.09)
American Kestrel	Falco sparverius	Falconidae	Forest woodland, Grassland / open land	Southern pine	Partial Migrant	BCR (SE)			Habitat Generalist	Widespread	1345	0.192258	(0.15, 0.23)	-0.03	(-0.05, -0.01)	-0.12	(-0.20, -0.04)
American Redstart	Setophaga ruticilla	Parulidae	Forest woodland	Eastern deciduous, Spruce-fir / northern hardwood	Migrant				Eastern Forest	Widespread Neotropical	1006	2.50323	(2.02, 2.98)	-0.06	(-0.42, 0.34)	-0.02	(-0.15, 0.12)
American Robin	Turdus migratorius	Turdidae	Forest woodland	Forest woodland generalist	Partial Migrant				Forest Generalist	Temperate North America	1743	33.4916	(28.67, 38.32)	0.33	(-1.43, 2.23)	0.01	(-0.05, 0.08)
Bachman's Sparrow	Peucaea aestivalis	Passerellidae	Forest woodland	Southern pine	Resident	Continental			Eastern Forest	Temperate North America	313	0.167963	(0.09, 0.24)	-0.4	(-0.60, -0.22)	-0.76	(-0.81, -0.69)
Baltimore Oriole	Icterus galbula	Icteridae	Forest woodland	Eastern deciduous	Migrant				Eastern Forest	Widespread Neotropical	1295	1.81871	(1.55, 2.09)	-1.11	(-1.38, -0.86)	-0.42	(-0.48, -0.35)
Bank Swallow	Riparia riparia	Hirundinidae	Aerial		Migrant		Exclusive		Habitat Generalist	South America	549	0.055739	(0.01, 0.10)	-0.14	(-0.27, -0.03)	-0.76	(-0.86, -0.60)
Barn Owl	Tyto alba	Tytonidae	Grassland / open land		Resident				Habitat Generalist	Widespread	107	0.015247	(0.00, 0.03)	0.01	(0.00, 0.03)	2.73	(1.72, 4.14)
Barn Swallow	Hirundo rustica	Hirundinidae	Aerial		Migrant		Exclusive		Habitat Generalist	South America	2071	13.3207	(11.72, 14.93)	1.35	(0.50, 2.29)	0.14	(0.05, 0.24)
Barred Owl	Strix varia	Strigidae	Forest woodland	Forest woodland generalist	Resident				Forest Generalist	Temperate North America	1350	1.97569	(1.66, 2.29)	0.57	(0.38, 0.79)	0.39	(0.27, 0.52)
Bell's Vireo	Vireo bellii	Vireonidae	Shrub-scrub / early succcessional		Migrant				Aridlands	Mexico-Central America	417	0.175964	(0.07, 0.28)	-0.08	(-0.19, 0.03)	-0.28	(-0.53, 0.10)
Belted Kingfisher	Megaceryle alcyon	Alcedinidae	Emergent wetland		Partial Migrant	BCR (other)			Wetland	Widespread	1593	0.248725	(0.21, 0.29)	-0.26	(-0.32, -0.21)	-0.55	(-0.59, -0.52)
Black Vulture	Coragyps atratus	Cathartidae	Generalist		Partial Migrant				Habitat Generalist	Widespread	1206	5.98064	(4.44, 7.52)	5.52	(3.44, 8.46)	2.6	(1.78, 3.66)
Black-and-white Warbler	Mniotilta varia	Parulidae	Forest woodland	Eastern deciduous, Spruce-fir / northern hardwood	Migrant				Eastern Forest	Widespread Neotropical	1073	2.20829	(1.86, 2.55)	-1.15	(-1.51, -0.81)	-0.35	(-0.43, -0.26)
Black-billed Cuckoo	Coccyzus erythropthalmus	Cuculidae	Forest woodland	Eastern deciduous, Spruce-fir / northern hardwood	Migrant	Continental			Eastern Forest	South America	766	0.0584	(0.04, 0.08)	-0.23	(-0.32, -0.15)	-0.86	(-0.90, -0.81)
Blackburnian Warbler	Setophaga fusca	Parulidae	Forest woodland	Eastern deciduous, Spruce-fir / northern hardwood	Migrant				Boreal Forest	South America	227	0.766541	(0.40, 1.13)	-0.1	(-0.28, 0.06)	-0.16	(-0.35, 0.08)
Black-capped Chickadee	Poecile atricapillus	Paridae	Forest woodland	Eastern deciduous, Spruce-fir / northern hardwood	Resident				Forest Generalist	Temperate North America	565	1.88513	(1.47, 2.30)	0.3	(0.10, 0.56)	0.27	(0.09, 0.48)
Black-throated Blue Warbler	Setophaga caerulescens	Parulidae	Forest woodland	Eastern deciduous, Spruce-fir / northern hardwood	Migrant				Boreal Forest	Caribbean	234	0.226195	(0.13, 0.32)	0.07	(0.02, 0.14)	0.51	(0.19, 0.93)
Black-throated Green Warbler	Setophaga virens	Parulidae	Forest woodland	Eastern deciduous, Spruce-fir / northern hardwood	Migrant				Boreal Forest	Mexico-Central America	398	0.865284	(0.62, 1.11)	0.17	(0.05, 0.32)	0.29	(0.10, 0.52)
Blue Grosbeak	Passerina caerulea	Cardinalidae	Shrub-scrub / early succcessional	Early seral grassland / open land	Partial Migrant				Forest Generalist	Mexico-Central America	1535	12.7233	(11.47, 13.98)	2.93	(1.96, 3.98)	0.29	(0.20, 0.40)
Blue Jay	Cyanocitta cristata	Corvidae	Forest woodland	Forest woodland generalist	Partial Migrant				Eastern Forest	Temperate North America	2023	9.771	(8.64, 10.90)	-5	(-5.82, -4.22)	-0.35	(-0.38, -0.32)
Blue-gray Gnatcatcher	Polioptila caerulea	Polioptilidae	Forest woodland	Forest woodland generalist	Partial Migrant				Habitat Generalist	Widespread	1834	167.967	(137.35, 198.59)	10	(-2.13, 23.40)	0.07	(-0.02, 0.17)
Blue-headed Vireo	Vireo solitarius	Vireonidae	Forest woodland	Eastern deciduous, Spruce-fir / northern hardwood	Migrant				Boreal Forest	Mexico-Central America	431	0.740157	(0.54, 0.94)	0.54	(0.35, 0.82)	2.71	(1.94, 3.73)
Blue-winged Warbler	Vermivora cyanoptera	Parulidae	Shrub-scrub / early succcessional	Early seral forest woodland	Migrant	BCR (other)			Eastern Forest	Mexico-Central America	584	0.42664	(0.33, 0.52)	-0.14	(-0.21, -0.07)	-0.3	(-0.41, -0.17)
Boat-tailed Grackle	Quiscalus major	Icteridae	Emergent wetland		Resident				Wetland	Temperate North America	232	2.12792	(1.03, 3.23)	-0.75	(-1.49, -0.21)	-0.31	(-0.47, -0.11)
Broad-winged Hawk	Buteo platypterus	Accipitridae	Forest woodland	Eastern deciduous, Spruce-fir / northern hardwood	Migrant				Forest Generalist	Widespread Neotropical	1063	0.632064	(0.54, 0.73)	0.12	(0.08, 0.17)	0.22	(0.14, 0.31)
Bronzed Cowbird	Molothrus aeneus	Icteridae	Grassland / open land		Partial Migrant				Aridlands	Widespread Neotropical	108	0.158123	(0.00, 0.32)	0.11	(0.00, 0.33)	1.98	(0.71, 4.13)
Brown Creeper	Certhia americana	Certhiidae	Forest woodland	Eastern deciduous, Spruce-fir / northern hardwood	Partial Migrant				Forest Generalist	Temperate North America	210	0.165423	(0.09, 0.24)	0.01	(-0.02, 0.05)	0.1	(-0.15, 0.43)
Brown Thrasher	Toxostoma rufum	Mimidae	Shrub-scrub / early succcessional		Partial Migrant				Eastern Forest	Temperate North America	1933	2.88026	(2.54, 3.22)	-0.82	(-1.01, -0.63)	-0.22	(-0.26, -0.18)
Brown-headed Cowbird	Molothrus ater	Icteridae	Grassland / open land		Partial Migrant				Habitat Generalist	Temperate North America	2104	17.2761	(15.85, 18.70)	-8.52	(-10.15, -6.98)	-0.34	(-0.39, -0.29)
Brown-headed Nuthatch	Sitta pusilla	Sittidae	Forest woodland	Eastern deciduous, Southern pine	Resident	BCR (SE)			Eastern Forest	Temperate North America	597	1.56864	(1.34, 1.80)	-0.12	(-0.34, 0.09)	-0.08	(-0.20, 0.06)
Burrowing Owl	Athene cunicularia	Strigidae	Grassland / open land		Partial Migrant	BCR (SE)			Grassland	Temperate North America	116	0.004664	(0.00, 0.01)	-0.02	(-0.05, 0.00)	-0.84	(-0.91, -0.71)
Canada Warbler	Cardellina canadensis	Parulidae	Forest woodland	Eastern deciduous, Spruce-fir / northern hardwood	Migrant				Boreal Forest	South America	204	0.131533	(0.05, 0.21)	-0.08	(-0.14, -0.03)	-0.4	(-0.51, -0.27)
Carolina Chickadee	Poecile carolinensis	Paridae	Forest woodland	Forest woodland generalist	Resident				Eastern Forest	Temperate North America	1519	10.4965	(9.61, 11.38)	-2.84	(-3.53, -2.17)	-0.25	(-0.30, -0.19)
Carolina Wren	Thryothorus ludovicianus	Troglodytidae	Forest woodland	Eastern deciduous, Southern pine	Resident				Eastern Forest	Temperate North America	1908	15.8744	(14.11, 17.64)	5.44	(3.95, 7.17)	0.49	(0.36, 0.64)
Cedar Waxwing	Bombycilla cedrorum	Bombycillidae	Forest woodland	Forest woodland generalist	Partial Migrant				Forest Generalist	Temperate North America	1149	7.14766	(6.14, 8.16)	3.32	(2.47, 4.33)	1.58	(1.22, 1.98)
Cerulean Warbler	Setophaga cerulea	Parulidae	Forest woodland	Eastern deciduous	Migrant	Continental			Eastern Forest	South America	441	0.488417	(0.31, 0.67)	-0.85	(-1.20, -0.53)	-0.65	(-0.72, -0.57)
Chestnut-sided Warbler	Setophaga pensylvanica	Parulidae	Forest woodland	Eastern deciduous, Spruce-fir / northern hardwood	Migrant				Eastern Forest	Mexico-Central America	419	1.0074	(0.76, 1.26)	-0.004	(-0.16, 0.18)	-0.005	(-0.18, 0.20)
Chimney Swift	Chaetura pelagica	Apodidae	Aerial		Migrant	Continental	Exclusive		Eastern Forest	South America	2014	5.80765	(5.14, 6.47)	-7.86	(-8.96, -6.82)	-0.63	(-0.65, -0.60)
Chipping Sparrow	Spizella passerina	Passerellidae	Generalist		Partial Migrant				Forest Generalist	Temperate North America	1666	31.4049	(28.89, 33.92)	1.61	(-0.92, 4.38)	0.06	(-0.03, 0.16)
Chuck-will's-widow	Antrostomus carolinensis	Caprimulgidae	Forest woodland	Eastern deciduous, Southern pine	Migrant	BCR (SE)	Facultative		Eastern Forest	Mexico-Central America	883	4.55818	(3.79, 5.32)	-6.97	(-8.33, -5.67)	-0.64	(-0.67, -0.60)
Cliff Swallow	Petrochelidon pyrrhonota	Hirundinidae	Aerial		Migrant		Exclusive		Habitat Generalist	South America	1129	7.44999	(4.78, 10.12)	12.72	(7.24, 20.42)	97.47	(68.56, 138.15)
Common Grackle	Quiscalus quiscula	Icteridae	Generalist		Partial Migrant				Habitat Generalist	Temperate North America	2040	17.9684	(15.53, 20.41)	-38.9	(-44.75, -33.15)	-0.76	(-0.78, -0.74)
Common Ground Dove	Columbina passerina	Columbidae	Generalist		Resident				Aridlands	Southwestern Aridlands	361	0.905583	(0.68, 1.13)	-2.17	(-2.85, -1.56)	-0.68	(-0.75, -0.59)
Common Nighthawk	Chordeiles minor	Caprimulgidae	Generalist		Migrant	BCR (SE)	Facultative		Habitat Generalist	South America	1103	2.04523	(1.36, 2.74)	-6.22	(-8.41, -4.13)	-0.79	(-0.83, -0.75)
Common Raven	Corvus corax	Corvidae	Forest woodland	Eastern deciduous, Spruce-fir / northern hardwood	Resident				Habitat Generalist	Widespread	397	0.022193	(0.02, 0.03)	0.03	(0.02, 0.05)	9.01	(6.74, 11.95)
Common Yellowthroat	Geothlypis trichas	Parulidae	Emergent wetland, Shrub-scrub / early succcessional		Partial Migrant				Habitat Generalist	Widespread	1934	14.0433	(12.77, 15.32)	-14.05	(-15.96, -12.33)	-0.53	(-0.56, -0.50)
Cooper's Hawk	Accipiter cooperii	Accipitridae	Forest woodland	Forest woodland generalist	Partial Migrant				Forest Generalist	Widespread	1368	0.293558	(0.26, 0.33)	0.22	(0.18, 0.27)	2.63	(2.24, 3.07)
Crested Caracara	Caracara cheriway	Falconidae	Grassland / open land		Resident				Aridlands	Southwestern Aridlands	154	0.024635	(0.01, 0.04)	0.05	(0.02, 0.09)	61.82	(47.61, 79.36)
Dark-eyed Junco	Junco hyemalis	Passerellidae	Forest woodland	Eastern deciduous, Spruce-fir / northern hardwood	Partial Migrant				Forest Generalist	Temperate North America	234	1.04977	(0.68, 1.42)	0.33	(0.15, 0.57)	0.63	(0.32, 1.02)
Dickcissel	Spiza americana	Cardinalidae	Grassland / open land		Migrant	BCR (SE)			Grassland	South America	992	4.25609	(3.30, 5.21)	0.41	(-0.29, 1.30)	0.11	(-0.08, 0.34)
Downy Woodpecker	Dryobates pubescens	Picidae	Forest woodland	Forest woodland generalist	Resident				Forest Generalist	Temperate North America	1957	6.67893	(6.22, 7.14)	-0.5	(-0.89, -0.10)	-0.08	(-0.14, -0.02)
Eastern Bluebird	Sialia sialis	Turdidae	Forest woodland, Grassland / open land	Eastern deciduous, Southern pine	Partial Migrant				Eastern Forest	Temperate North America	1959	13.7341	(12.61, 14.85)	4.87	(3.60, 6.35)	0.62	(0.46, 0.81)
Eastern Kingbird	Tyrannus tyrannus	Tyrannidae	Forest woodland, Grassland / open land	Eastern deciduous, Southern pine	Migrant		Facultative		Grassland	South America	1960	6.78676	(6.15, 7.42)	-6.12	(-6.90, -5.38)	-0.52	(-0.55, -0.49)
Eastern Meadowlark	Sturnella magna	Icteridae	Grassland / open land		Partial Migrant	BCR (SE)			Grassland	Temperate North America	1986	9.15442	(7.77, 10.54)	-39.69	(-46.31, -33.39)	-0.85	(-0.87, -0.84)
Eastern Phoebe	Sayornis phoebe	Tyrannidae	Forest woodland	Forest woodland generalist	Partial Migrant		Facultative		Eastern Forest	Temperate North America	1692	14.6049	(13.37, 15.84)	4.92	(3.74, 6.26)	0.54	(0.41, 0.68)
Eastern Screech-Owl	Megascops asio	Strigidae	Forest woodland	Forest woodland generalist	Resident				Eastern Forest	Temperate North America	652	0.342707	(0.23, 0.46)	-0.08	(-0.13, -0.04)	-0.2	(-0.27, -0.12)
Eastern Towhee	Pipilo erythrophthalmus	Passerellidae	Shrub-scrub / early succcessional		Partial Migrant				Eastern Forest	Temperate North America	1767	26.3122	(24.20, 28.43)	-28.63	(-31.7, -25.65)	-0.56	(-0.58, -0.53)
Eastern Whip-poor-will	Antrostomus vociferus	Caprimulgidae	Forest woodland	Forest woodland generalist	Migrant	Continental	Facultative		Eastern Forest	Mexico-Central America	689	1.41767	(1.08, 1.76)	-2.08	(-2.72, -1.51)	-0.64	(-0.70, -0.57)
Eastern Wood-Pewee	Contopus virens	Tyrannidae	Forest woodland	Eastern deciduous, Southern pine	Migrant		Facultative		Eastern Forest	South America	1830	3.78428	(3.33, 4.24)	-3.14	(-3.65, -2.67)	-0.46	(-0.49, -0.42)
Eurasian Collared-Dove	Streptopelia decaocto	Columbidae			Resident			Yes	Introduced	Introduced	964	1.78791	(1.40, 2.18)	1.4	(0.74, 2.63)	1275.03	(725.46, 2278.21)
European Starling	Sturnus vulgaris	Sturnidae			Resident			Yes	Introduced	Introduced	2028	22.8251	(19.68, 25.97)	-13.75	(-16.64, -11.11)	-0.41	(-0.46, -0.36)
Field Sparrow	Spizella pusilla	Passerellidae	Shrub-scrub / early succcessional	Early seral grassland / open land	Partial Migrant	BCR (SE)			Eastern Forest	Temperate North America	1700	4.61758	(4.00, 5.23)	-9.92	(-11.38, -8.49)	-0.72	(-0.74, -0.69)
Fish Crow	Corvus ossifragus	Corvidae	Generalist		Resident				Habitat Generalist	Temperate North America	994	0.435433	(0.37, 0.50)	-0.002	(-0.07, 0.07)	-0.004	(-0.15, 0.17)
Golden-crowned Kinglet	Regulus satrapa	Regulidae	Forest woodland	Spruce-fir / northern hardwood	Partial Migrant				Forest Generalist	Temperate North America	107	0.33982	(0.02, 0.66)	0.12	(0.00, 0.45)	0.74	(0.07, 1.83)
Golden-winged Warbler	Vermivora chrysoptera	Parulidae	Shrub-scrub / early succcessional	Early seral forest woodland	Migrant	Continental			Eastern Forest	South America	222	0.009862	(0.00, 0.02)	-0.28	(-0.48, -0.08)	-0.97	(-0.98, -0.95)
Grasshopper Sparrow	Ammodramus savannarum	Passerellidae	Grassland / open land		Partial Migrant	BCR (SE)			Grassland	Temperate North America	1306	1.63753	(1.35, 1.93)	-6.7	(-8.04, -5.42)	-0.87	(-0.89, -0.84)
Gray Catbird	Dumetella carolinensis	Mimidae	Forest woodland	Forest woodland generalist	Partial Migrant				Eastern Forest	Mexico-Central America	1695	9.58521	(8.37, 10.81)	-1.44	(-2.17, -0.72)	-0.13	(-0.20, -0.07)
Great Crested Flycatcher	Myiarchus crinitus	Tyrannidae	Forest woodland	Eastern deciduous, Southern pine	Migrant		Facultative		Eastern Forest	Mexico-Central America	1999	5.46239	(4.68, 6.25)	0.06	(-0.26, 0.41)	0.01	(-0.05, 0.08)
Great Horned Owl	Bubo virginianus	Strigidae	Generalist		Resident				Habitat Generalist	Widespread	1372	0.379246	(0.30, 0.46)	0.12	(0.07, 0.18)	0.42	(0.25, 0.62)
Greater Roadrunner	Geococcyx californianus	Cuculidae	Shrub-scrub / early succcessional		Resident				Aridlands	Southwestern Aridlands	326	0.061366	(0.02, 0.10)	0.06	(0.02, 0.12)	2.7	(1.82, 3.91)
Great-tailed Grackle	Quiscalus mexicanus	Icteridae	Generalist		Resident				Habitat Generalist	Widespread	361	0.942616	(0.28, 1.60)	0.004	(-0.32, 0.47)	0.01	(-0.35, 0.54)
Hairy Woodpecker	Dryobates villosus	Picidae	Forest woodland	Forest woodland generalist	Resident				Forest Generalist	Temperate North America	1654	0.852715	(0.75, 0.95)	0.03	(-0.03, 0.10)	0.04	(-0.04, 0.13)
Henslow's Sparrow	Centronyx henslowii	Passerellidae	Grassland / open land		Migrant	Continental			Grassland	Temperate North America	278	0.133039	(0.06, 0.20)	-0.06	(-0.11, -0.01)	-0.43	(-0.62, -0.14)
Hermit Thrush	Catharus guttatus	Turdidae	Forest woodland	Eastern deciduous, Spruce-fir / northern hardwood	Migrant				Forest Generalist	Temperate North America	224	0.16742	(0.08, 0.25)	0.05	(0.02, 0.09)	0.73	(0.33, 1.26)
Hooded Warbler	Setophaga citrina	Parulidae	Forest woodland	Forest woodland generalist	Migrant				Eastern Forest	Mexico-Central America	1144	5.0462	(4.37, 5.73)	2.59	(1.82, 3.51)	0.9	(0.64, 1.20)
Horned Lark	Eremophila alpestris	Alaudidae	Grassland / open land		Partial Migrant				Grassland	Temperate North America	1100	0.844348	(0.61, 1.08)	0	(-0.19, 0.24)	0	(-0.22, 0.30)
House Finch	Haemorhous mexicanus	Fringillidae	Generalist		Resident				Habitat Generalist	Widespread	1672	4.62916	(4.12, 5.14)	4.88	(3.52, 6.84)	217.51	(161.53, 294.09)
House Sparrow	Passer domesticus	Passeridae			Resident			Yes	Introduced	Introduced	1939	12.1523	(10.81, 13.49)	-54.06	(-60.80, -47.70)	-0.87	(-0.88, -0.85)
House Wren	Troglodytes aedon	Troglodytidae	Shrub-scrub / early succcessional	Early seral forest woodland	Partial Migrant				Forest Generalist	Temperate North America	1218	3.46371	(2.99, 3.93)	-0.09	(-0.48, 0.32)	-0.03	(-0.13, 0.09)
Indigo Bunting	Passerina cyanea	Cardinalidae	Shrub-scrub / early succcessional	Early seral forest woodland	Migrant				Eastern Forest	Mexico-Central America	1940	55.2478	(51.48, 59.02)	-22.73	(-26.02, -19.52)	-0.31	(-0.35, -0.28)
Kentucky Warbler	Geothlypis formosa	Parulidae	Forest woodland	Eastern deciduous	Migrant	Continental			Eastern Forest	Mexico-Central America	1191	2.46605	(2.14, 2.79)	-1.08	(-1.42, -0.77)	-0.32	(-0.39, -0.24)
Lark Sparrow	Chondestes grammacus	Passerellidae	Grassland / open land		Partial Migrant				Grassland	Mexico-Central America	608	0.213818	(0.13, 0.30)	-0.18	(-0.28, -0.09)	-0.41	(-0.54, -0.25)
Least Flycatcher	Empidonax minimus	Tyrannidae	Forest woodland	Eastern deciduous, Spruce-fir / northern hardwood	Migrant		Facultative		Eastern Forest	Mexico-Central America	444	0.342907	(0.25, 0.44)	-0.64	(-0.84, -0.45)	-0.72	(-0.76, -0.66)
Loggerhead Shrike	Lanius ludovicianus	Laniidae	Grassland / open land		Partial Migrant	BCR (SE)			Grassland	Temperate North America	1141	0.901049	(0.76, 1.05)	-2.66	(-3.15, -2.19)	-0.8	(-0.83, -0.77)
Louisiana Waterthrush	Parkesia motacilla	Parulidae	Forest woodland	Eastern deciduous, Spruce-fir / northern hardwood	Migrant				Eastern Forest	Widespread Neotropical	1046	0.390496	(0.32, 0.46)	0.09	(0.05, 0.14)	0.27	(0.17, 0.39)
Marsh Wren	Cistothorus palustris	Troglodytidae	Emergent wetland		Partial Migrant	BCR (SE)			Wetland	Temperate North America	133	0.117734	(0.01, 0.23)	0.06	(0.00, 0.18)	0.87	(0.19, 1.94)
Mississippi Kite	Ictinia mississippiensis	Accipitridae	Forest woodland	Eastern deciduous, Southern pine	Migrant				Eastern Forest	South America	598	0.298753	(0.23, 0.37)	0.37	(0.24, 0.56)	5.83	(4.14, 8.11)
Mourning Dove	Zenaida macroura	Columbidae	Generalist		Partial Migrant				Habitat Generalist	Widespread	2137	31.9675	(28.74, 35.19)	3.81	(2.08, 5.73)	0.15	(0.08, 0.22)
Northern Cardinal	Cardinalis cardinalis	Cardinalidae	Generalist		Resident				Eastern Forest	Temperate North America	2096	75.0538	(67.76, 82.35)	-4.39	(-8.27, -0.58)	-0.06	(-0.10, -0.01)
Northern Flicker	Colaptes auratus	Picidae	Forest woodland	Forest woodland generalist	Partial Migrant				Forest Generalist	Widespread	25	0.867073	(0.75, 0.99)	-2.11	(-2.42, -1.79)	-0.74	(-0.76, -0.73)
Northern Mockingbird	Mimus polyglottos	Mimidae	Generalist		Partial Migrant				Habitat Generalist	Temperate North America	2000	15.8572	(14.04, 17.67)	-5.62	(-6.90, -4.45)	-0.28	(-0.32, -0.24)
Northern Parula	Setophaga americana	Parulidae	Forest woodland	Eastern deciduous, Spruce-fir / northern hardwood	Migrant				Forest Generalist	Caribbean	1425	9.24213	(8.10, 10.39)	2.79	(1.85, 3.88)	0.37	(0.25, 0.51)
Northern Rough-winged Swallow	Stelgidopteryx serripennis	Hirundinidae	Aerial		Migrant		Exclusive		Habitat Generalist	Widespread	1775	6.50505	(2.25, 10.76)	1.77	(0.57, 3.29)	0.38	(0.24, 0.52)
Orchard Oriole	Icterus spurius	Icteridae	Forest woodland, Grassland / open land	Eastern deciduous	Migrant	BCR (other)			Eastern Forest	Mexico-Central America	1812	6.21436	(5.52, 6.91)	-6.39	(-7.47, -5.40)	-0.55	(-0.59, -0.50)
Osprey	Pandion haliaetus	Pandionidae	Generalist		Migrant				Wetland	Widespread	463	0.080604	(0.05, 0.11)	0.06	(0.03, 0.10)	2.52	(1.61, 3.73)
Ovenbird	Seiurus aurocapilla	Parulidae	Forest woodland	Eastern deciduous, Spruce-fir / northern hardwood	Migrant				Eastern Forest	Widespread Neotropical	1060	2.88681	(2.30, 3.47)	1.01	(0.68, 1.41)	0.52	(0.36, 0.69)
Painted Bunting	Passerina ciris	Cardinalidae	Shrub-scrub / early succcessional	Early seral forest woodland	Migrant	BCR (SE)			Eastern Forest	Mexico-Central America	566	1.94301	(1.53, 2.36)	-1.3	(-1.84, -0.82)	-0.41	(-0.52, -0.28)
Pileated Woodpecker	Dryocopus pileatus	Picidae	Forest woodland	Forest woodland generalist	Resident				Eastern Forest	Temperate North America	1682	1.21542	(1.08, 1.35)	0.3	(0.22, 0.39)	0.31	(0.22, 0.40)
Pine Siskin	Spinus pinus	Fringillidae	Forest woodland	Spruce-fir / northern hardwood	Partial Migrant				Forest Generalist	Temperate North America	56	0.001971	(0.00, 0.005)	0	(-0.002, 0.01)	0.03	(-0.79, 3.9)
Pine Warbler	Setophaga pinus	Parulidae	Forest woodland	Eastern deciduous, Southern pine	Partial Migrant				Eastern Forest	Temperate North America	1145	10.8878	(9.71, 12.07)	2.69	(1.54, 4.00)	0.35	(0.20, 0.52)
Prairie Warbler	Setophaga discolor	Parulidae	Shrub-scrub / early succcessional	Early seral forest woodland	Migrant	Continental			Eastern Forest	Caribbean	1195	3.41142	(2.99, 3.84)	-4.02	(-4.67, -3.43)	-0.57	(-0.60, -0.52)
Prothonotary Warbler	Protonotaria citrea	Parulidae	Forest woodland	Eastern deciduous	Migrant	Continental			Eastern Forest	Mexico-Central America	848	1.99901	(1.50, 2.50)	-1.52	(-2.19, -0.98)	-0.45	(-0.55, -0.33)
Purple Finch	Haemorhous purpureus	Fringillidae	Forest woodland	Spruce-fir / northern hardwood	Partial Migrant				Forest Generalist	Temperate North America	250	0.135543	(0.09, 0.18)	-0.01	(-0.03, 0.01)	-0.09	(-0.25, 0.10)
Purple Martin	Progne subis	Hirundinidae	Aerial		Migrant		Exclusive		Habitat Generalist	South America	1827	6.06672	(5.15, 6.99)	-1.98	(-2.72, -1.27)	-0.29	(-0.38, -0.20)
Red Crossbill	Loxia curvirostra	Fringillidae	Forest woodland	Spruce-fir / northern hardwood	Partial Migrant				Forest Generalist	Temperate North America	49	0.001484	(0.00, 0.004)	0.0004	(-0.001, 0.01)	0.74	(-0.50, 5.59)
Red-bellied Woodpecker	Melanerpes carolinus	Picidae	Forest woodland	Eastern deciduous, Southern pine	Resident				Eastern Forest	Temperate North America	1942	11.4187	(10.18, 12.65)	2.35	(1.75, 3.00)	0.26	(0.19, 0.33)
Red-breasted Nuthatch	Sitta canadensis	Sittidae	Forest woodland	Eastern deciduous, Spruce-fir / northern hardwood	Partial Migrant				Forest Generalist	Temperate North America	210	0.054218	(0.03, 0.08)	0.04	(0.02, 0.08)	3.42	(2.13, 5.22)
Red-eyed Vireo	Vireo olivaceus	Vireonidae	Forest woodland	Eastern deciduous, Spruce-fir / northern hardwood	Migrant				Forest Generalist	South America	1880	26.0632	(23.55, 28.58)	6.62	(5.09, 8.30)	0.34	(0.26, 0.42)
Red-headed Woodpecker	Melanerpes erythrocephalus	Picidae	Forest woodland	Eastern deciduous, Southern pine	Partial Migrant	Continental			Eastern Forest	Temperate North America	1491	0.707975	(0.60, 0.82)	-0.25	(-0.35, -0.15)	-0.24	(-0.33, -0.16)
Red-shouldered Hawk	Buteo lineatus	Accipitridae	Forest woodland	Eastern deciduous, Southern pine	Partial Migrant				Forest Generalist	Temperate North America	1537	1.42218	(1.22, 1.63)	1.07	(0.85, 1.33)	1.77	(1.47, 2.11)
Red-tailed Hawk	Buteo jamaicensis	Accipitridae	Generalist		Partial Migrant				Habitat Generalist	Widespread	1999	0.293691	(0.26, 0.33)	0.19	(0.16, 0.22)	1.66	(1.45, 1.90)
Red-winged Blackbird	Agelaius phoeniceus	Icteridae	Emergent wetland		Partial Migrant				Habitat Generalist	Temperate North America	2071	27.1209	(21.80, 32.44)	-24.01	(-30.02, -18.48)	-0.51	(-0.56, -0.46)
Rock Pigeon	Columba livia	Columbidae			Resident			Yes	Introduced	Introduced	1746	2.13966	(1.71, 2.57)	-5.21	(-6.45, -4.08)	-0.76	(-0.80, -0.72)
Rose-breasted Grosbeak	Pheucticus ludovicianus	Cardinalidae	Forest woodland	Eastern deciduous, Spruce-fir / northern hardwood	Migrant	BCR (other)			Eastern Forest	Widespread Neotropical	727	0.235572	(0.16, 0.31)	-0.03	(-0.07, 0.00)	-0.15	(-0.26, -0.01)
Ruby-throated Hummingbird	Archilochus colubris	Trochilidae	Forest woodland	Forest woodland generalist	Migrant				Eastern Forest	Mexico-Central America	1749	19.0363	(15.56, 22.51)	4.28	(2.79, 6.06)	0.33	(0.22, 0.45)
Savannah Sparrow	Passerculus sandwichensis	Passerellidae	Grassland / open land		Migrant				Grassland	Temperate North America	502	0.370652	(0.26, 0.49)	-0.79	(-1.05, -0.54)	-0.77	(-0.81, -0.72)
Scarlet Tanager	Piranga olivacea	Cardinalidae	Forest woodland	Eastern deciduous, Spruce-fir / northern hardwood	Migrant	BCR (other)			Eastern Forest	South America	1196	1.7249	(1.40, 2.04)	0.28	(0.13, 0.46)	0.2	(0.10, 0.32)
Scissor-tailed Flycatcher	Tyrannus forficatus	Tyrannidae	Grassland / open land		Migrant		Facultative		Grassland	Mexico-Central America	485	1.17193	(0.81, 1.53)	-0.8	(-1.14, -0.51)	-0.44	(-0.52, -0.33)
Seaside Sparrow	Ammospiza maritima	Passerellidae	Emergent wetland	Coastal marsh	Partial Migrant	Continental			Coasts	Coastal	45	0.178378	(0.00, 0.43)	0.14	(0.00, 0.54)	2.22	(0.67, 5.17)
Sharp-shinned Hawk	Accipiter striatus	Accipitridae	Forest woodland	Forest woodland generalist	Partial Migrant				Forest Generalist	Widespread	582	0.035329	(0.03, 0.04)	0.01	(0.00, 0.01)	0.18	(0.06, 0.31)
Song Sparrow	Melospiza melodia	Passerellidae	Generalist		Partial Migrant				Habitat Generalist	Temperate North America	1137	17.4049	(15.42, 19.39)	-3.83	(-5.32, -2.41)	-0.2	(-0.26, -0.13)
Summer Tanager	Piranga rubra	Cardinalidae	Forest woodland	Eastern deciduous, Southern pine	Migrant				Eastern Forest	Widespread Neotropical	1402	9.45119	(8.51, 10.39)	0.72	(0.11, 1.34)	0.08	(0.01, 0.15)
Swainson's Warbler	Limnothlypis swainsonii	Parulidae	Forest woodland	Forest woodland generalist	Migrant				Eastern Forest	Caribbean	387	0.153979	(0.09, 0.22)	0.12	(0.06, 0.20)	1.37	(0.89, 1.96)
Tree Swallow	Tachycineta bicolor	Hirundinidae	Aerial		Migrant		Exclusive		Habitat Generalist	Widespread	1087	1.08752	(0.85, 1.33)	0.97	(0.71, 1.27)	8.05	(6.53, 9.81)
Tufted Titmouse	Baeolophus bicolor	Paridae	Forest woodland	Forest woodland generalist	Resident				Eastern Forest	Temperate North America	1906	9.46505	(8.50, 10.43)	3.03	(2.35, 3.79)	0.45	(0.35, 0.55)
Turkey Vulture	Cathartes aura	Cathartidae	Generalist		Partial Migrant				Habitat Generalist	Widespread	2055	2.69136	(2.43, 2.95)	1.92	(1.57, 2.33)	1.73	(1.43, 2.06)
Veery	Catharus fuscescens	Turdidae	Forest woodland	Eastern deciduous, Spruce-fir / northern hardwood	Migrant	BCR (other)			Forest Generalist	South America	384	0.584187	(0.37, 0.79)	-0.04	(-0.11, 0.02)	-0.07	(-0.16, 0.04)
Warbling Vireo	Vireo gilvus	Vireonidae	Forest woodland	Eastern deciduous	Migrant				Forest Generalist	Mexico-Central America	1000	1.12278	(0.96, 1.29)	0.22	(0.08, 0.38)	0.25	(0.09, 0.44)
Western Kingbird	Tyrannus verticalis	Tyrannidae	Grassland / open land		Migrant		Facultative		Grassland	Mexico-Central America	355	0.057469	(0.01, 0.10)	0.06	(0.01, 0.14)	3.49	(1.88, 5.96)
White-breasted Nuthatch	Sitta carolinensis	Sittidae	Forest woodland	Forest woodland generalist	Resident				Forest Generalist	Temperate North America	1492	3.35588	(3.00, 3.71)	2.17	(1.77, 2.63)	1.93	(1.61, 2.30)
White-eyed Vireo	Vireo griseus	Vireonidae	Shrub-scrub / early succcessional	Early seral forest woodland	Partial Migrant				Eastern Forest	Mexico-Central America	1661	19.6674	(17.85, 21.49)	5.95	(4.26, 7.87)	0.35	(0.25, 0.46)
White-tailed Kite	Elanus leucurus	Accipitridae	Grassland / open land		Resident				Habitat Generalist	Widespread	51	0.000497	(0.00, 0.001)	1e-05	(-0.0002, 0.0004)	0.07	(-0.28, 0.59)
White-winged Dove	Zenaida asiatica	Columbidae	Forest woodland, Grassland / open land	Eastern deciduous	Partial Migrant				Aridlands	Southwestern Aridlands	290	0.215337	(0.06, 0.37)	0.29	(0.08, 0.70)	25.73	(13.85, 47.15)
Winter Wren	Troglodytes hiemalis	Troglodytidae	Forest woodland	Spruce-fir / northern hardwood	Migrant				Boreal Forest	Temperate North America	174	0.037047	(0.02, 0.05)	0.01	(0.00, 0.04)	1.18	(0.23, 2.74)
Wood Thrush	Hylocichla mustelina	Turdidae	Forest woodland	Eastern deciduous, Spruce-fir / northern hardwood	Migrant	Continental			Eastern Forest	Mexico-Central America	1676	9.42908	(8.19, 10.67)	-8.92	(-10.41, -7.50)	-0.48	(-0.51, -0.44)
Worm-eating Warbler	Helmitheros vermivorum	Parulidae	Forest woodland	Eastern deciduous	Migrant				Eastern Forest	Caribbean	745	0.743799	(0.57, 0.92)	0.11	(0.02, 0.21)	0.17	(0.04, 0.32)
Yellow Warbler	Setophaga petechia	Parulidae	Forest woodland	Eastern deciduous	Migrant				Forest Generalist	Widespread Neotropical	1138	2.35837	(1.95, 2.77)	-1.73	(-2.15, -1.34)	-0.49	(-0.55, -0.42)
Yellow-bellied Sapsucker	Sphyrapicus varius	Picidae	Forest woodland	Eastern deciduous, Spruce-fir / northern hardwood	Migrant				Eastern Forest	Widespread	194	0.634522	(0.40, 0.87)	0.36	(0.18, 0.65)	3.65	(2.10, 6.02)
Yellow-billed Cuckoo	Coccyzus americanus	Cuculidae	Forest woodland	Eastern deciduous	Migrant	BCR (SE)			Eastern Forest	South America	2045	5.23888	(4.64, 5.84)	-3.97	(-4.79, -3.20)	-0.41	(-0.47, -0.35)
Yellow-breasted Chat	Icteria virens	Icteriidae	Shrub-scrub / early succcessional		Migrant	BCR (other)			Eastern Forest	Mexico-Central America	1635	11.8591	(10.20, 13.51)	-4.18	(-5.40, -3.07)	-0.28	(-0.33, -0.21)
Yellow-throated Vireo	Vireo flavifrons	Vireonidae	Forest woodland	Eastern deciduous, Southern pine	Migrant				Eastern Forest	Mexico-Central America	1600	3.53076	(3.12, 3.94)	1.43	(1.13, 1.78)	0.59	(0.46, 0.73)
Yellow-throated Warbler	Setophaga dominica	Parulidae	Forest woodland	Eastern deciduous, Southern pine	Migrant				Eastern Forest	Caribbean	1017	1.97624	(1.67, 2.28)	0.73	(0.49, 1.00)	0.51	(0.35, 0.70)
														0

### Sheet: Definitions
Column Name	Definition
English Name	English name, according to 62nd supplement of AOS checklist. Note that Alder and Willow Flycatchers were lumped into a single species group.
Scientific Name	Scientific name, according to 62nd supplement of AOS checklist.
Family	Family, according to 62nd supplement of AOS checklist.
Level I Habitat	Broad habitat type(s) primarily used by species.
Level II Habitat	Specific habitat type(s) primarily used by species.
Migratory Status	Migration category. Migrant = long-distance migrant. Partial migrant = short-distance migrant. R = resident (non-migratory).
Birds of Conservation Concern	Species included on the USFWS 2021 Birds of Conservation Concern list. BCR (SE) = BCC status for BCRs within the Southeast Region. BCR (other) = BCC status for BCRs outside the Southeast Region. Continental = continental BCC status.
Aerial Insectivore	Exclusive = species makes exclusive use of air space. Facultative = species forages within the air space non-exclusively.
Introduced	Indicator of whether species was introduced from outside North America.
Breeding Biome	Breeding biome categories assigned to each species, used to group species experiencing similar pressures across the full annual cycle.
Non-breeding Biome	Non-breeding region categories assigned to each species, used to group species experiencing similar pressures across the full annual cycle.
Number of SE Routes	Number of Breeding Bird Survey routes the species was detected on within the study area.
Population Estimate (SE, millions)	Population estimate. All population estimates came from the Partners in Flight Population Estimates Database, and are based on BBS data from 2006-2015 (Stanton et al. 2019).
Population Estimate 95% CI (SE)	95% confidence interval for the population estimate.
Abundance Change (SE, millions)	Number of birds lost between 1970 and 2019 in the SE, in millions. Note that negative numbers indicate population gain.
Abundance Change 95% CI (SE)	95% confidence interval for the number of birds lost in the SE.
Proportion Change (SE)	Proportion of species' 1970 population estimate that were lost by 2019. Note that negative numbers indicate population gain.
Proportion Change 95% CI (SE)	95% confidence interval for the proportion of birds lost.
