## Supplementa3ry Material - Appendix for "Assessment of Landbird Population Change in the Southeastern United States"

### Sheet: Source
Supplementary Material - Appendix 3
Assessment of Landbird Population Change in the Southeastern United States
Nicole L. Michel, Dean Demarest, Todd Jones-Farrand, Jeff Gleason, Keith McKnight, and Randy Wilson

### Sheet: Family
	BCR 24						BCR 25						BCR 26						BCR 27						BCR 28						BCR 29						BCR 31						BCR 37
Family	Number of Species	Numerical Abundance Change (millions)		Proportion Abundance Change		Proportion Declining Species	Number of Species	Numerical Abundance Change (millions)		Proportion Abundance Change		Proportion Declining Species	Number of Species	Numerical Abundance Change (millions)		Proportion Abundance Change		Proportion Declining Species	Number of Species	Numerical Abundance Change (millions)		Proportion Abundance Change		Proportion Declining Species	Number of Species	Numerical Abundance Change (millions)		Proportion Abundance Change		Proportion Declining Species	Number of Species	Numerical Abundance Change (millions)		Proportion Abundance Change		Proportion Declining Species	Number of Species	Numerical Abundance Change (millions)		Proportion Abundance Change		Proportion Declining Species	Number of Species	Numerical Abundance Change (millions)		Proportion Abundance Change		Proportion Declining Species
		Change	95% CI	Change	95% CI			Change	95% CI	Change	95% CI			Change	95% CI	Change	95% CI			Change	95% CI	Change	95% CI			Change	95% CI	Change	95% CI			Change	95% CI	Change	95% CI			Change	95% CI	Change	95% CI			Change	95% CI	Change	95% CI
Accipitridae	9	0.38	(0.28, 0.49)	2.31	(1.76, 3.06)	0	9	0.28	(0.21, 0.37)	1.63	(1.23, 2.16)	0.17	8	0.15	(0.09, 0.25)	1.83	(1.16, 2.96)	0	9	0.75	(0.60, 0.91)	2.04	(1.67, 2.49)	0.17	9	0.29	(0.23, 0.36)	1.15	(0.89, 1.49)	0	9	0.18	(0.13, 0.25)	1.69	(1.08, 2.59)	0.17	6	0.19	(0.09, 0.32)	1.19	(0.80, 1.67)	0.25	9	0.04	(0.02, 0.08)	1.55	(0.77, 3.06)	0.17
Alaudidae	1	-0.31	(-0.49, -0.15)	-0.63	(-0.71, -0.52)	1	1	-0.01	(-0.03, 0.00)	-0.74	(-0.91, -0.23)	1	1	0.08	(-0.02, 0.25)	0.28	(-0.08, 0.81)	0	1	0.11	(0.05, 0.19)	5.54	(3.52, 8.39)	0	1	-0.3	(-0.47, -0.12)	-0.86	(-0.90, -0.81)	1	1	0.01	(0.00, 0.04)	0.66	(0.06, 1.59)	0	―	―	―	―	―	―	1	-0.01	(-0.04, 0.00)	-0.59	(-0.83, -0.01)	1
Alcedinidae	1	-0.07	(-0.10, -0.05)	-0.66	(-0.71, -0.6)	1	1	-0.02	(-0.04, -0.01)	-0.7	(-0.76, -0.62)	1	1	0	(0.00, 0.00)	0.24	(-0.05, 0.62)	0	1	-0.07	(-0.10, -0.04)	-0.62	(-0.68, -0.56)	1	1	-0.07	(-0.09, -0.05)	-0.41	(-0.47, -0.33)	1	1	-0.03	(-0.04, -0.02)	-0.61	(-0.68, -0.54)	1	1	0	(0.00, 0.00)	-0.8	(-0.89, -0.64)	1	1	0	(0.00, 0.00)	-0.41	(-0.58, -0.16)	1
Apodidae	1	-2.27	(-3.01, -1.56)	-0.78	(-0.81, -0.74)	1	1	-0.69	(-0.99, -0.41)	-0.7	(-0.76, -0.64)	1	1	-0.27	(-0.41, -0.15)	-0.55	(-0.64, -0.43)	1	1	-2.33	(-2.96, -1.73)	-0.63	(-0.68, -0.58)	1	1	-1.33	(-1.71, -0.99)	-0.53	(-0.59, -0.47)	1	1	-1.28	(-1.71, -0.90)	-0.61	(-0.67, -0.54)	1	1	0.03	(-0.01, 0.10)	0.26	(-0.09, 0.74)	0	1	-0.01	(-0.04, 0.01)	-0.21	(-0.43, 0.10)	1
Bombycillidae	1	0.71	(0.32, 1.48)	5.92	(2.89, 11.28)	0	―	―	―	―	―	―	―	―	―	―	―	―	1	0.22	(0.07, 0.58)	16.66	(7.39, 36.32)	0	1	1.77	(1.16, 2.55)	0.81	(0.54, 1.11)	0	1	0.56	(0.29, 1.03)	31.91	(18.79, 54.26)	0	―	―	―	―	―	―	―	―	―	―	―	―
Caprimulgidae	4	-1.46	(-2.01, -0.92)	-0.6	(-0.67, -0.53)	1	4	-1.37	(-1.99, -0.82)	-0.58	(-0.66, -0.48)	0.67	4	-0.12	(-0.24, -0.03)	-0.43	(-0.57, -0.21)	0.67	4	-5.56	(-6.83, -4.32)	-0.71	(-0.75, -0.66)	1	4	-0.96	(-1.34, -0.61)	-0.66	(-0.73, -0.57)	1	4	-0.9	(-1.28, -0.55)	-0.66	(-0.73, -0.58)	1	3	-5.38	(-8.35, -2.52)	-0.89	(-0.92, -0.83)	1	1	-1.58	(-2.70, -0.62)	-0.66	(-0.75, -0.56)	1
Cardinalidae	11	-7.2	(-9.46, -5.04)	-0.19	(-0.24, -0.14)	0.38	9	-2.55	(-4.25, -0.92)	-0.11	(-0.18, -0.04)	0.57	9	-0.35	(-1.7, 1.07)	-0.03	(-0.13, 0.08)	0.57	9	-8.42	(-11.56, -5.63)	-0.16	(-0.20, -0.11)	0.57	10	-10.11	(-12.17, -8.20)	-0.31	(-0.36, -0.26)	0.57	11	-1.9	(-2.98, -0.80)	-0.12	(-0.18, -0.05)	0.5	6	-0.75	(-1.46, -0.22)	-0.18	(-0.29, -0.06)	0.8	7	0.67	(0.14, 1.35)	0.27	(0.07, 0.50)	0.5
Cathartidae	2	1.14	(0.77, 1.61)	6.3	(4.92, 8.16)	0	2	0.87	(0.40, 1.56)	2.44	(1.43, 3.87)	0	2	0.45	(0.06, 1.25)	4.07	(1.91, 10.95)	0	2	2.89	(2.06, 3.91)	4.23	(3.46, 5.16)	0	2	0.52	(0.38, 0.71)	4.06	(3.20, 5.11)	0	2	0.96	(0.57, 1.53)	6.13	(4.40, 8.66)	0	2	1.03	(0.19, 2.52)	1	(0.33, 1.92)	0.5	2	0.72	(0.24, 1.52)	13.34	(8.18, 22.18)	0
Certhiidae	0	―	―	―	―	―	―	―	―	―	―	―	―	―	―	―	―	―	―	―	―	―	―	―	2	0.01	(-0.02, 0.05)	0.11	(-0.14, 0.42)	0	―	―	―	―	―	―	―	―	―	―	―	―	―	―	―	―	―	―
Columbidae	1	-1.03	(-1.81, -0.36)	-0.17	(-0.26, -0.06)	1	3	-0.09	(-0.49, 0.35)	-0.04	(-0.22, 0.17)	0.5	3	0.51	(-0.03, 1.20)	0.18	(-0.01, 0.42)	0	4	-1.55	(-2.54, -0.60)	-0.15	(-0.23, -0.06)	0.67	1	2.43	(1.82, 3.15)	0.96	(0.78, 1.16)	0	2	-0.68	(-1.08, -0.32)	-0.18	(-0.26, -0.09)	1	4	-0.26	(-1.13, 0.61)	-0.11	(-0.41, 0.31)	0.33	4	0.92	(0.50, 1.49)	1.35	(0.85, 2.00)	0
Corvidae	3	-0.77	(-1.07, -0.49)	-0.24	(-0.31, -0.17)	0.33	3	-0.32	(-0.55, -0.10)	-0.13	(-0.20, -0.04)	0.67	3	0.06	(-0.06, 0.18)	0.07	(-0.07, 0.23)	0.33	3	-3.02	(-3.99, -2.09)	-0.34	(-0.39, -0.27)	0.33	5	0.17	(-0.05, 0.42)	0.05	(-0.01, 0.12)	0.25	5	-0.64	(-0.91, -0.39)	-0.25	(-0.31, -0.17)	0.25	3	-0.36	(-0.57, -0.18)	-0.31	(-0.40, -0.20)	1	3	0.07	(0.03, 0.14)	0.45	(0.20, 0.74)	0.33
Cuculidae	4	-1.38	(-1.98, -0.88)	-0.54	(-0.66, -0.38)	0.67	2	-1.13	(-1.59, -0.75)	-0.57	(-0.65, -0.47)	1	1	-0.21	(-0.37, -0.08)	-0.27	(-0.40, -0.11)	1	3	-0.61	(-0.96, -0.29)	-0.25	(-0.36, -0.13)	1	3	-0.48	(-0.67, -0.31)	-0.43	(-0.54, -0.30)	1	3	-0.06	(-0.20, 0.11)	-0.11	(-0.33, 0.20)	1	1	-0.09	(-0.17, -0.02)	-0.83	(-0.89, -0.76)	1	2	-0.02	(-0.08, 0.05)	-0.12	(-0.38, 0.34)	0.5
Falconidae	2	0	(-0.01, 0.02)	0.04	(-0.10, 0.19)	0	2	-0.01	(-0.02, 0.00)	-0.58	(-0.67, -0.46)	1	2	0.01	(0.00, 0.01)	1.82	(1.02, 2.93)	0	2	-0.01	(-0.02, 0.00)	-0.57	(-0.64, -0.47)	1	2	-0.03	(-0.04, -0.02)	-0.36	(-0.43, -0.27)	1	2	-0.02	(-0.03, -0.01)	-0.72	(-0.76, -0.66)	1	3	0.01	(-0.01, 0.02)	0.29	(-0.23, 89.35)	0.5	1	0.04	(0.01, 0.07)	54.65	(38.93, 77.33)	0
Fringillidae	2	0.6	(0.13, 1.35)	0.34	(0.07, 0.77)	0.5	2	0.18	(0.06, 0.54)	5.12	(1.48, 20.03)	0	2	0.17	(0.08, 0.39)	7.81	(4.05, 20.21)	0	2	1.59	(0.91, 2.86)	10.92	(6.06, 20.69)	0	5	-0.34	(-1.25, 0.79)	-0.06	(-0.21, 0.15)	0.4	2	2.08	(1.32, 3.54)	3.47	(2.18, 6.07)	0	1	0.14	(0.00, 1.70)	481.79	(57.82, 4173.61)	0	1	0	(0.00, 0.00)	0.71	(-0.19, 2.61)	0
Hirundinidae	6	2.64	(0.07, 8.64)	0.54	(0.01, 1.83)	0.17	5	3.14	(0.04, 10.83)	1.48	(0.02, 5.37)	0.4	5	7.49	(1.03, 51.44)	5.01	(0.66, 34.97)	0.2	5	6.9	(1.70, 39.10)	1.6	(0.39, 8.91)	0.2	6	1.1	(-0.09, 2.86)	0.16	(-0.01, 0.40)	0.5	6	0.49	(0.00, 1.37)	0.22	(0.00, 0.64)	0.5	4	0.19	(-0.28, 3.74)	0.34	(-0.53, 8.89)	0.25	4	1	(0.38, 2.50)	1.47	(0.49, 4.35)	0.25
Icteridae	9	-21.97	(-26.11, -17.92)	-0.62	(-0.65, -0.58)	0.71	9	-16.04	(-20.23, -12.00)	-0.82	(-0.84, -0.78)	0.86	10	-8.01	(-10.61, -5.61)	-0.38	(-0.47, -0.27)	0.88	9	-22.02	(-25.87, -18.33)	-0.69	(-0.72, -0.65)	0.71	8	-24.55	(-28.50, -20.70)	-0.66	(-0.68, -0.63)	1	8	-11.9	(-14.21, -9.55)	-0.73	(-0.76, -0.70)	0.83	7	-17.95	(-31.66, -6.57)	-0.85	(-0.88, -0.76)	0.83	11	-10.57	(-14.62, -6.73)	-0.59	(-0.66, -0.50)	0.67
Icteriidae	1	-1.34	(-1.86, -0.87)	-0.39	(-0.47, -0.30)	1	1	0.57	(0.15, 1.16)	0.28	(0.07, 0.54)	0	1	-0.57	(-0.92, -0.26)	-0.49	(-0.59, -0.36)	1	1	0.7	(0.19, 1.34)	0.25	(0.07, 0.45)	0	1	-2.6	(-3.49, -1.81)	-0.7	(-0.76, -0.63)	1	1	-0.63	(-0.89, -0.41)	-0.45	(-0.53, -0.36)	1	1	0	(0.00, 0.00)	-0.26	(-0.53, 0.17)	1	1	0	(-0.02, 0.04)	0.04	(-0.25, 0.44)	0
Laniidae	1	-0.42	(-0.65, -0.19)	-0.95	(-0.96, -0.93)	1	1	-0.52	(-0.8, -0.25)	-0.94	(-0.96, -0.91)	1	1	-0.12	(-0.20, -0.06)	-0.44	(-0.58, -0.26)	1	1	-1.34	(-1.68, -1.01)	-0.88	(-0.90, -0.85)	1	1	-0.05	(-0.10, -0.01)	-0.92	(-0.94, -0.87)	1	1	-0.23	(-0.37, -0.10)	-0.95	(-0.97, -0.92)	1	1	-0.88	(-1.33, -0.46)	-0.9	(-0.92, -0.86)	1	1	-0.33	(-0.48, -0.19)	-0.69	(-0.76, -0.59)	1
Mimidae	3	-2.08	(-2.55, -1.65)	-0.46	(-0.51, -0.39)	1	3	0.13	(-0.15, 0.49)	0.06	(-0.07, 0.20)	0.67	3	-0.23	(-0.40, -0.07)	-0.15	(-0.23, -0.04)	1	3	-3.14	(-3.96, -2.41)	-0.32	(-0.37, -0.27)	1	3	0.21	(-0.41, 0.90)	0.03	(-0.05, 0.11)	0.33	3	-1.13	(-1.58, -0.69)	-0.24	(-0.32, -0.16)	1	3	-1.94	(-3.01, -0.92)	-0.71	(-0.75, -0.66)	0.67	3	0.09	(-0.08, 0.34)	0.1	(-0.07, 0.31)	0
Pandionidae	1	0	(0.00, 0.00)	5.92	(2.67, 11.97)	0	1	0	(0.00, 0.00)	1.05	(-0.17, 4.03)	0	1	0	(0.00, 0.00)	1.22	(0.16, 3.23)	0	1	0.02	(0.01, 0.04)	2.02	(1.28, 3.05)	0	1	0.01	(0.00, 0.02)	9.42	(5.67, 15.20)	0	1	0.01	(0.00, 0.01)	17.99	(9.59, 32.60)	0	1	0.03	(0.01, 0.07)	2.43	(1.33, 3.99)	0	1	0	(0.00, 0.00)	4.3	(1.51, 10.14)	0
Paridae	3	0.25	(-0.15, 0.74)	0.08	(-0.05, 0.23)	0.67	2	-1.87	(-2.39, -1.40)	-0.48	(-0.54, -0.40)	1	2	0.23	(0.08, 0.41)	0.35	(0.12, 0.63)	0.5	2	0.56	(0.02, 1.15)	0.12	(0.01, 0.24)	0.5	3	0.55	(0.17, 0.94)	0.12	(0.04, 0.20)	0.33	3	0.75	(0.42, 1.12)	0.43	(0.24, 0.64)	0.33	2	0.03	(-0.01, 0.11)	0.12	(-0.05, 0.32)	0	2	0.05	(0.01, 0.11)	0.35	(0.07, 0.74)	0
Parulidae	26	0.35	(-0.40, 1.21)	0.04	(-0.05, 0.15)	0.29	27	-1.88	(-2.83, -0.85)	-0.21	(-0.30, -0.10)	0.67	20	-3.49	(-4.63, -2.39)	-0.66	(-0.72, -0.58)	0.46	27	-2.02	(-3.62, -0.40)	-0.1	(-0.17, -0.02)	0.5	36	-5.16	(-6.44, -3.86)	-0.21	(-0.25, -0.16)	0.65	29	0.21	(-0.38, 0.89)	0.05	(-0.08, 0.20)	0.42	12	-1.98	(-3.64, -0.37)	-0.54	(-0.67, -0.21)	0.88	10	0.21	(0.06, 0.48)	0.77	(0.26, 1.52)	0.67
Passerellidae	8	-9.31	(-11.59, -7.02)	-0.39	(-0.46, -0.32)	0.75	6	-0.62	(-1.27, 0.06)	-0.23	(-0.41, 0.03)	0.67	6	-0.02	(-0.25, 0.27)	-0.03	(-0.28, 0.33)	0.5	9	-9.67	(-12.04, -7.28)	-0.38	(-0.44, -0.31)	0.78	10	-21.83	(-24.37, -19.34)	-0.43	(-0.46, -0.39)	0.78	6	-2.29	(-3.76, -0.62)	-0.16	(-0.25, -0.04)	0.67	2	-5.09	(-7.54, -2.75)	-0.91	(-0.92, -0.89)	1	5	0.18	(0.01, 0.67)	2.25	(0.22, 6.20)	0.2
Picidae	8	-0.23	(-0.53, 0.09)	-0.06	(-0.13, 0.02)	0.5	8	-0.36	(-0.54, -0.17)	-0.16	(-0.24, -0.08)	―	8	0.25	(0.10, 0.44)	0.26	(0.11, 0.43)	0.5	8	0.39	(-0.03, 0.85)	0.06	(0.00, 0.13)	0.33	10	0.93	(0.45, 1.46)	0.26	(0.12, 0.41)	0.29	8	0.33	(0.11, 0.56)	0.17	(0.06, 0.28)	0.33	8	-0.31	(-0.52, -0.12)	-0.23	(-0.35, -0.10)	0.67	8	0.09	(0.04, 0.16)	0.46	(0.25, 0.71)	0.5
Regulidae	0	―	―	―	―	―	―	―	―	―	―	0.67	―	―	―	―	―	―	―	―	―	―	―	―	1	0.12	(0.00, 0.43)	0.71	(0.07, 1.73)	0	―	―	―	―	―	―	―	―	―	―	―	―	―	―	―	―	―	―
Sittidae	1	0.63	(0.40, 0.94)	1.52	(1.02, 2.16)	0	3	-0.09	(-0.16, -0.02)	-0.27	(-0.43, -0.07)	0.5	3	-0.01	(-0.06, 0.02)	-0.18	(-0.52, 1.32)	0.5	3	-0.21	(-0.39, -0.03)	-0.17	(-0.29, -0.03)	0.5	5	1.01	(0.77, 1.32)	1.61	(1.26, 2.01)	0	3	0.43	(0.29, 0.60)	1.35	(0.87, 1.97)	0	2	-0.01	(-0.03, 0.00)	-0.68	(-0.79, -0.53)	1	2	0.01	(0.00, 0.03)	1.38	(0.36, 3.27)	0
Strigidae	3	0.29	(0.15, 0.46)	1.02	(0.63, 1.49)	0.67	3	0	(-0.05, 0.05)	0	(-0.16, 0.19)	0.33	3	0.12	(0.05, 0.21)	1.04	(0.64, 1.57)	0	3	0.2	(0.08, 0.35)	0.27	(0.11, 0.48)	0.33	3	0.07	(0.00, 0.14)	0.26	(0.01, 0.71)	0.67	3	0	(-0.03, 0.03)	0	(-0.20, 0.29)	0.67	4	-0.04	(-0.09, 0.02)	-0.15	(-0.34, 0.07)	0.75	3	0.02	(-0.03, 0.08)	0.21	(-0.23, 1.87)	0.67
Trochilidae	1	2.83	(1.55, 4.48)	1.28	(0.92, 1.71)	0	1	0.18	(-0.15, 0.66)	0.12	(-0.09, 0.37)	0	1	-0.47	(-0.84, -0.18)	-0.4	(-0.50, -0.27)	1	1	1.18	(0.49, 2.16)	0.38	(0.17, 0.63)	0	1	0.91	(0.43, 1.59)	0.38	(0.19, 0.60)	0	1	0.59	(0.26, 1.09)	0.58	(0.31, 0.90)	0	1	-0.01	(-0.05, 0.00)	-0.32	(-0.50, -0.07)	1	1	-0.02	(-0.05, 0.00)	-0.2	(-0.39, 0.06)	1
Troglodytidae	3	1.39	(0.56, 2.89)	1.09	(0.44, 2.17)	0	3	0.26	(-0.05, 0.67)	0.17	(-0.03, 0.40)	0	3	0.43	(0.22, 0.74)	0.65	(0.38, 0.99)	0.5	4	1.52	(0.86, 2.36)	0.32	(0.18, 0.47)	0.67	5	0.45	(-0.38, 1.66)	0.11	(-0.09, 0.38)	0.5	3	1.14	(0.66, 1.80)	0.77	(0.47, 1.14)	0	2	-0.1	(-0.22, -0.01)	-0.15	(-0.26, -0.02)	1	3	0.2	(0.09, 0.38)	1.72	(0.99, 2.66)	0
Turdidae	5	1.6	(0.40, 3.00)	0.16	(0.04, 0.28)	0.67	5	-0.57	(-1.12, -0.03)	-0.2	(-0.33, -0.01)	0.67	5	0.57	(0.31, 0.91)	0.77	(0.44, 1.18)	0.33	5	0.96	(-0.17, 2.11)	0.15	(-0.02, 0.37)	0.33	9	-3.08	(-4.78, -1.38)	-0.12	(-0.17, -0.05)	0.6	7	-1.84	(-2.72, -0.98)	-0.21	(-0.28, -0.12)	0.5	2	-0.12	(-0.25, -0.03)	-0.33	(-0.50, -0.09)	1	4	0.05	(0.01, 0.12)	1.89	(0.84, 3.64)	0
Tyrannidae	13	0.44	(-0.23, 1.18)	0.06	(-0.03, 0.16)	0.44	10	-1.38	(-2.04, -0.67)	-0.26	(-0.36, -0.14)	0.71	10	0.14	(-0.04, 0.34)	0.16	(-0.04, 0.42)	0.14	8	-0.16	(-1.03, 0.74)	-0.02	(-0.11, 0.08)	0.4	11	-3.08	(-4.06, -2.04)	-0.24	(-0.31, -0.16)	0.86	11	0.23	(-0.20, 0.73)	0.06	(-0.05, 0.20)	0.43	7	-0.35	(-0.70, -0.06)	-0.45	(-0.66, -0.13)	1	10	-0.64	(-1.00, -0.30)	-0.58	(-0.66, -0.46)	0.71
Tytonidae	0	―	―	―	―	―	―	―	―	―	―	―	1	0.01	(0.00, 0.02)	3.27	(1.52, 6.10)	0	―	―	―	―	―	―	―	―	―	―	―	―	―	―	―	―	―	―	1	0.01	(0.00, 0.02)	8.77	(4.00, 18.35)	0	1	0	(0.00, 0.00)	1.26	(0.50, 2.46)	0
Vireonidae	7	2.35	(1.67, 3.15)	0.46	(0.33, 0.59)	0	7	1.69	(0.63, 2.94)	0.22	(0.08, 0.39)	0.2	7	-0.22	(-0.47, -0.02)	-0.18	(-0.32, -0.02)	0.6	8	5.21	(4.00, 6.63)	0.56	(0.43, 0.69)	0.2	8	3.68	(2.56, 4.97)	0.28	(0.20, 0.38)	0	8	1.96	(1.47, 2.53)	0.72	(0.55, 0.91)	0	5	0.27	(0.03, 0.61)	0.24	(0.03, 0.49)	0.33	5	0.3	(0.13, 0.55)	2.12	(1.22, 3.40)	0.33

### Sheet: Level I Habitat
	BCR 24						BCR 25						BCR 26						BCR 27						BCR 28						BCR 29						BCR 31						BCR 37
Level I Habitat	Number of Species	Numerical Abundance Change (millions)		Proportion Abundance Change		Proportion Declining Species	Number of Species	Numerical Abundance Change (millions)		Proportion Abundance Change		Proportion Declining Species	Number of Species	Numerical Abundance Change (millions)		Proportion Abundance Change		Proportion Declining Species	Number of Species	Numerical Abundance Change (millions)		Proportion Abundance Change		Proportion Declining Species	Number of Species	Numerical Abundance Change (millions)		Proportion Abundance Change		Proportion Declining Species	Number of Species	Numerical Abundance Change (millions)		Proportion Abundance Change		Proportion Declining Species	Number of Species	Numerical Abundance Change (millions)		Proportion Abundance Change		Proportion Declining Species	Number of Species	Numerical Abundance Change (millions)		Proportion Abundance Change		Proportion Declining Species
		Change	95% CI	Change	95% CI			Change	95% CI	Change	95% CI			Change	95% CI	Change	95% CI			Change	95% CI	Change	95% CI			Change	95% CI	Change	95% CI			Change	95% CI	Change	95% CI			Change	95% CI	Change	95% CI			Change	95% CI	Change	95% CI
Aerial	7	0.38	(-2.33, 6.47)	0.05	(-0.28, 0.85)	0.29	6	2.46	(-0.67, 10.16)	0.8	(-0.21, 3.44)	0.5	6	7.21	(0.76, 51.21)	3.64	(0.37, 25.60)	0.33	6	4.6	(-0.68, 36.74)	0.58	(-0.09, 4.49)	0.33	7	-0.23	(-1.48, 1.57)	-0.02	(-0.17, 0.16)	0.57	7	-0.77	(-1.45, 0.18)	-0.18	(-0.31, 0.04)	0.57	5	0.22	(-0.25, 3.77)	0.33	(-0.38, 6.39)	0.2	5	0.99	(0.37, 2.49)	1.31	(0.43, 3.79)	0.4
Emergent wetland	3	-4.18	(-5.47, -3.07)	-0.4	(-0.46, -0.34)	1	3	-3.49	(-5.04, -2.02)	-0.77	(-0.81, -0.72)	1	4	-3.1	(-5.05, -1.26)	-0.26	(-0.40, -0.10)	0.5	6	-9.25	(-11.19, -7.38)	-0.64	(-0.68, -0.60)	0.83	4	-7.86	(-9.65, -6.18)	-0.48	(-0.52, -0.44)	1	3	-2.36	(-2.95, -1.77)	-0.64	(-0.69, -0.58)	1	4	-12.59	(-25.7, -2.03)	-0.83	(-0.88, -0.61)	1	6	-4.9	(-7.85, -2.15)	-0.52	(-0.61, -0.37)	0.5
Forest woodland	58	6.38	(3.72, 9.42)	0.13	(0.08, 0.20)	0.36	57	-7.64	(-9.44, -5.81)	-0.2	(-0.25, -0.16)	0.58	51	-1.42	(-2.46, -0.41)	-0.12	(-0.19, -0.04)	0.39	60	0.24	(-2.65, 3.20)	0	(-0.03, 0.04)	0.43	78	0.39	(-2.76, 3.54)	0	(-0.03, 0.04)	0.45	64	3.68	(2.11, 5.33)	0.12	(0.07, 0.18)	0.39	38	-2.01	(-2.89, -1.13)	-0.27	(-0.36, -0.16)	0.68	38	0.25	(-0.08, 0.65)	0.13	(-0.04, 0.36)	0.53
Generalist	17	-9.24	(-13.15, -5.49)	-0.21	(-0.28, -0.14)	0.47	16	-1.63	(-3.48, 0.23)	-0.08	(-0.17, 0.01)	0.38	16	-3.09	(-5.03, -1.16)	-0.19	(-0.29, -0.08)	0.31	17	-16.32	(-20.86, -11.84)	-0.24	(-0.29, -0.18)	0.41	16	-16.44	(-20.24, -12.62)	-0.25	(-0.29, -0.20)	0.38	17	-1.64	(-4.44, 1.25)	-0.06	(-0.15, 0.05)	0.41	14	-7.66	(-11.28, -3.84)	-0.44	(-0.56, -0.26)	0.71	15	1.37	(-0.12, 2.91)	0.2	(-0.02, 0.50)	0.13
Grassland / open land	15	-17.14	(-20.03, -14.37)	-0.57	(-0.61, -0.52)	0.73	14	-13.42	(-17.29, -9.62)	-0.68	(-0.73, -0.61)	0.71	15	-2.53	(-3.76, -1.26)	-0.28	(-0.39, -0.15)	0.4	13	-6.07	(-7.88, -4.17)	-0.32	(-0.39, -0.24)	0.62	12	-13.57	(-16.04, -11.13)	-0.65	(-0.69, -0.61)	0.83	11	-4	(-5.27, -2.78)	-0.43	(-0.51, -0.34)	0.55	11	-6.96	(-10.98, -2.94)	-0.86	(-0.90, -0.78)	0.64	17	-6.43	(-9.29, -3.67)	-0.65	(-0.72, -0.54)	0.47
Shrub-scrub / early successional	15	-13.58	(-16.03, -11.19)	-0.31	(-0.35, -0.26)	0.53	14	-1.23	(-2.79, 0.42)	-0.07	(-0.14, 0.02)	0.57	13	-4.04	(-5.41, -2.72)	-0.36	(-0.44, -0.26)	0.85	12	-14.32	(-17.48, -11.33)	-0.24	(-0.28, -0.19)	0.75	13	-24	(-26.48, -21.66)	-0.46	(-0.49, -0.44)	0.85	13	-8.13	(-9.42, -6.93)	-0.36	(-0.40, -0.32)	0.77	9	-6.67	(-9.56, -3.87)	-0.73	(-0.80, -0.62)	0.78	10	0.53	(0.24, 0.91)	0.63	(0.27, 1.11)	0.2

### Sheet: Level II Habitat
	BCR 24						BCR 25						BCR 26						BCR 27						BCR 28						BCR 29						BCR 31						BCR 37
Level II Habitat	Number of Species	Numerical Abundance Change (millions)		Proportion Abundance Change		Proportion Declining Species	Number of Species	Numerical Abundance Change (millions)		Proportion Abundance Change		Proportion Declining Species	Number of Species	Numerical Abundance Change (millions)		Proportion Abundance Change		Proportion Declining Species	Number of Species	Numerical Abundance Change (millions)		Proportion Abundance Change		Proportion Declining Species	Number of Species	Numerical Abundance Change (millions)		Proportion Abundance Change		Proportion Declining Species	Number of Species	Numerical Abundance Change (millions)		Proportion Abundance Change		Proportion Declining Species	Number of Species	Numerical Abundance Change (millions)		Proportion Abundance Change		Proportion Declining Species	Number of Species	Numerical Abundance Change (millions)		Proportion Abundance Change		Proportion Declining Species
		Change	95% CI	Change	95% CI			Change	95% CI	Change	95% CI			Change	95% CI	Change	95% CI			Change	95% CI	Change	95% CI			Change	95% CI	Change	95% CI			Change	95% CI	Change	95% CI			Change	95% CI	Change	95% CI			Change	95% CI	Change	95% CI
Coastal marsh	0	―	―	―	―	―	0	―	―	―	―	―	0	―	―	―	―	―	1	-0.01	(-0.05, 0.01)	-0.52	(-0.84, 0.42)	1	0	―	―	―	―	―	0	―	―	―	―	―	0	―	―	―	―	―	1	0.16	(0.00, 0.65)	3.96	(1.13, 10.22)	0
Early seral forest woodland	6	-0.21	(-1.47, 1.48)	-0.01	(-0.10, 0.10)	0.5	6	-2	(-3.14, -0.76)	-0.14	(-0.21, -0.06)	0.5	5	1.21	(0.81, 1.67)	0.47	(0.31, 0.65)	1	6	3.76	(1.81, 5.80)	0.12	(0.06, 0.19)	0.83	6	0.91	(-0.19, 2.28)	0.08	(-0.02, 0.20)	0.83	6	3.32	(2.47, 4.33)	0.46	(0.34, 0.60)	0.67	4	0.2	(-0.04, 0.55)	0.18	(-0.04, 0.44)	0.75	3	0.11	(-0.10, 0.32)	0.16	(-0.12, 0.60)	0.33
Early seral grassland / open land	2	-6.42	(-8.52, -4.50)	-0.26	(-0.32, -0.19)	0.5	2	-0.66	(-1.95, 0.70)	-0.05	(-0.15, 0.06)	0.5	2	-1.29	(-2.16, -0.42)	-0.21	(-0.32, -0.07)	0.5	2	-0.82	(-2.63, 1.03)	-0.04	(-0.11, 0.05)	0.5	2	-12.16	(-14.10, -10.38)	-0.47	(-0.50, -0.43)	1	2	-2.75	(-3.66, -1.91)	-0.27	(-0.34, -0.20)	1	1	0.01	(0.00, 0.04)	0.38	(-0.07, 1.09)	0	2	0.19	(-0.03, 0.45)	0.33	(-0.05, 0.88)	0
Eastern deciduous	38	0.97	(-0.69, 2.97)	0.04	(-0.03, 0.11)	0.34	37	-6.12	(-7.63, -4.57)	-0.24	(-0.29, -0.18)	0.59	33	-1.74	(-2.67, -0.85)	-0.21	(-0.29, -0.11)	0.45	39	0.28	(-2.15, 2.79)	0.01	(-0.04, 0.05)	0.44	51	-3.44	(-5.65, -1.13)	-0.06	(-0.10, -0.02)	0.51	43	3.38	(2.27, 4.60)	0.23	(0.16, 0.32)	0.4	23	-1.65	(-2.50, -0.79)	-0.28	(-0.39, -0.15)	0.78	25	0.17	(-0.15, 0.56)	0.13	(-0.10, 0.45)	0.56
Forest woodland generalist	19	0.16	(0.09, 0.24)	0.95	(0.57, 1.42)	0.37	19	-0.05	(-0.08, -0.02)	-0.54	(-0.64, -0.42)	0.53	18	-0.23	(-0.37, -0.12)	-0.61	(-0.71, -0.48)	0.33	20	-0.02	(-0.05, 0.00)	-0.75	(-0.81, -0.66)	0.4	20	-0.64	(-0.87, -0.45)	-0.42	(-0.50, -0.33)	0.4	20	-0.08	(-0.12, -0.04)	-0.45	(-0.56, -0.31)	0.4	13	-0.28	(-0.51, -0.08)	-0.19	(-0.29, -0.06)	0.46	14	0	(0.00, 0.00)	-0.26	(-0.60, 0.11)	0.5
Southern pine	15	2.81	(2.02, 3.74)	0.51	(0.37, 0.67)	0.4	17	-0.56	(-1.20, 0.18)	-0.1	(-0.22, 0.03)	0.53	16	-0.66	(-1.14, -0.27)	-0.47	(-0.58, -0.34)	0.25	17	-2.01	(-3.30, -0.77)	-0.15	(-0.22, -0.06)	0.35	17	0.79	(-0.92, 2.58)	0.02	(-0.03, 0.08)	0.35	16	-0.01	(-0.68, 0.66)	0	(-0.12, 0.13)	0.25	17	-2.26	(-3.02, -1.54)	-0.42	(-0.50, -0.33)	0.82	14	-0.01	(-0.03, 0.00)	-0.23	(-0.45, 0.03)	0.36
Spruce-fir / northern hardwood	14	5.34	(3.35, 7.66)	0.26	(0.17, 0.36)	0.29	10	-1.35	(-2.38, -0.33)	-0.12	(-0.20, -0.03)	0.6	8	0.32	(-0.18, 0.78)	0.09	(-0.04, 0.23)	0.63	12	0.1	(-1.42, 1.71)	0	(-0.06, 0.08)	0.58	31	3.48	(1.46, 5.56)	0.08	(0.03, 0.13)	0.39	18	0.29	(-0.80, 1.47)	0.02	(-0.05, 0.10)	0.44	2	0.51	(0.22, 0.95)	1.14	(0.59, 1.92)	0.5	4	0.07	(-0.01, 0.17)	0.14	(-0.01, 0.32)	0.75

### Sheet: Migratory Status
	BCR 24						BCR 25						BCR 26						BCR 27						BCR 28						BCR 29						BCR 31						BCR 37
Migratory Status	Number of Species	Numerical Abundance Change (millions)		Proportion Abundance Change		Proportion Declining Species	Number of Species	Numerical Abundance Change (millions)		Proportion Abundance Change		Proportion Declining Species	Number of Species	Numerical Abundance Change (millions)		Proportion Abundance Change		Proportion Declining Species	Number of Species	Numerical Abundance Change (millions)		Proportion Abundance Change		Proportion Declining Species	Number of Species	Numerical Abundance Change (millions)		Proportion Abundance Change		Proportion Declining Species	Number of Species	Numerical Abundance Change (millions)		Proportion Abundance Change		Proportion Declining Species	Number of Species	Numerical Abundance Change (millions)		Proportion Abundance Change		Proportion Declining Species	Number of Species	Numerical Abundance Change (millions)		Proportion Abundance Change		Proportion Declining Species
		Change	95% CI	Change	95% CI			Change	95% CI	Change	95% CI			Change	95% CI	Change	95% CI			Change	95% CI	Change	95% CI			Change	95% CI	Change	95% CI			Change	95% CI	Change	95% CI			Change	95% CI	Change	95% CI			Change	95% CI	Change	95% CI
Migrant	55	-6.96	(-11.11, -0.39)	-0.12	(-0.18, -0.01)	0.38	49	-5.76	(-9.48, 2.12)	-0.15	(-0.25, 0.06)	0.59	44	3	(-3.64, 46.83)	0.17	(-0.20, 2.66)	0.48	49	-6.52	(-12.96, 24.88)	-0.09	(-0.17, 0.33)	0.51	62	-21.69	(-25.07, -18.37)	-0.24	(-0.27, -0.21)	0.61	55	-5.34	(-6.77, -3.80)	-0.19	(-0.24, -0.14)	0.49	28	-4.97	(-8.17, -0.90)	-0.59	(-0.73, -0.13)	0.71	31	-1.57	(-2.97, 0.13)	-0.26	(-0.41, 0.03)	0.65
Partial migrant	38	-29.01	(-34.14, -24.01)	-0.31	(-0.35, -0.27)	0.58	37	-13.63	(-18.12, -9.29)	-0.34	(-0.41, -0.26)	0.57	38	-7.07	(-9.91, -4.28)	-0.23	(-0.30, -0.14)	0.47	41	-27.11	(-32.45, -21.90)	-0.25	(-0.29, -0.21)	0.51	45	-43.66	(-48.75, -38.51)	-0.3	(-0.33, -0.28)	0.53	37	-13.11	(-16.18, -9.93)	-0.24	(-0.28, -0.19)	0.51	28	-25.91	(-40.08, -13.93)	-0.7	(-0.77, -0.58)	0.68	34	-7.94	(-12.12, -4.03)	-0.42	(-0.52, -0.28)	0.29
Resident	17	2.12	(0.64, 3.96)	0.11	(0.03, 0.20)	0.35	18	-2.59	(-4.12, -1.11)	-0.14	(-0.20, -0.06)	0.5	17	0.73	(-0.27, 1.71)	0.08	(-0.03, 0.21)	0.24	18	-2.84	(-5.82, -0.05)	-0.06	(-0.11, 0.00)	0.39	18	5.92	(4.42, 7.72)	0.3	(0.22, 0.40)	0.22	18	5.08	(3.81, 6.77)	0.45	(0.33, 0.61)	0.28	19	-2.44	(-3.67, -0.76)	-0.26	(-0.35, -0.09)	0.58	21	1.22	(0.50, 2.11)	0.33	(0.13, 0.55)	0.24

### Sheet: Conservation Status
	BCR 24						BCR 25						BCR 26						BCR 27						BCR 28						BCR 29						BCR 31						BCR 37
Birds of Conservation Concern Listing Status	Number of Species	Numerical Abundance Change (millions)		Proportion Abundance Change		Proportion Declining Species	Number of Species	Numerical Abundance Change (millions)		Proportion Abundance Change		Proportion Declining Species	Number of Species	Numerical Abundance Change (millions)		Proportion Abundance Change		Proportion Declining Species	Number of Species	Numerical Abundance Change (millions)		Proportion Abundance Change		Proportion Declining Species	Number of Species	Numerical Abundance Change (millions)		Proportion Abundance Change		Proportion Declining Species	Number of Species	Numerical Abundance Change (millions)		Proportion Abundance Change		Proportion Declining Species	Number of Species	Numerical Abundance Change (millions)		Proportion Abundance Change		Proportion Declining Species	Number of Species	Numerical Abundance Change (millions)		Proportion Abundance Change		Proportion Declining Species
		Change	95% CI	Change	95% CI			Change	95% CI	Change	95% CI			Change	95% CI	Change	95% CI			Change	95% CI	Change	95% CI			Change	95% CI	Change	95% CI			Change	95% CI	Change	95% CI			Change	95% CI	Change	95% CI			Change	95% CI	Change	95% CI
Continental	10	-4	(-4.96, -3.07)	-0.49	(-0.54, -0.42)	0.7	9	-2.25	(-2.79, -1.70)	-0.49	(-0.55, -0.41)	0.89	7	-1.03	(-1.48, -0.66)	-0.49	(-0.58, -0.39)	0.86	12	-5.59	(-6.71, -4.55)	-0.46	(-0.50, -0.41)	0.75	12	-8.36	(-9.68, -7.16)	-0.53	(-0.57, -0.49)	0.83	9	-4.66	(-5.48, -3.93)	-0.62	(-0.65, -0.58)	0.67	5	-0.22	(-0.39, -0.06)	-0.49	(-0.70, -0.18)	0.8	5	0.14	(-0.03, 0.64)	0.93	(-0.25, 3.43)	0.6
Southeast BCR	10	-17.55	(-20.42, -14.74)	-0.69	(-0.73, -0.65)	0.8	11	-10.95	(-14.67, -7.36)	-0.72	(-0.78, -0.64)	0.91	11	-2.76	(-3.87, -1.67)	-0.45	(-0.55, -0.30)	0.73	12	-13.86	(-15.88, -11.88)	-0.67	(-0.70, -0.64)	1	11	-11.94	(-14.33, -9.59)	-0.79	(-0.81, -0.76)	0.82	11	-6.38	(-7.65, -5.18)	-0.72	(-0.75, -0.68)	0.82	9	-12.21	(-17.28, -7.31)	-0.9	(-0.92, -0.88)	1	10	-7.63	(-10.60, -4.77)	-0.74	(-0.78, -0.67)	0.6
Other BCR	6	-2.03	(-2.60, -1.51)	-0.37	(-0.43, -0.30)	0.67	5	-0.92	(-1.59, -0.19)	-0.22	(-0.36, -0.05)	0.4	4	-1.88	(-2.51, -1.31)	-0.66	(-0.73, -0.57)	0.75	5	-0.52	(-1.18, 0.23)	-0.09	(-0.19, 0.04)	0.6	7	-3.08	(-4.00, -2.26)	-0.44	(-0.50, -0.37)	0.86	7	-0.67	(-0.94, -0.43)	-0.32	(-0.40, -0.24)	0.71	3	0	(-0.01, 0.00)	-0.37	(-0.64, 0.09)	1	3	-0.03	(-0.21, 0.17)	-0.09	(-0.39, 0.36)	0.67
Not listed	84	-10.13	(-16.42, -2.53)	-0.08	(-0.12, -0.02)	0.36	79	-7.81	(-12.67, 0.22)	-0.11	(-0.17, 0.00)	0.49	77	2.46	(-5.07, 45.85)	0.05	(-0.11, 1.00)	0.34	79	-16.13	(-25.41, 15.19)	-0.08	(-0.13, 0.08)	0.37	95	-36.04	(-41.57, -30.20)	-0.17	(-0.19, -0.14)	0.43	83	-1.59	(-5.00, 1.96)	-0.02	(-0.06, 0.03)	0.37	58	-20.77	(-34.59, -9.09)	-0.51	(-0.62, -0.31)	0.59	68	-0.75	(-4.02, 2.50)	-0.04	(-0.19, 0.17)	0.35

### Sheet: Aerial Insectivores
	BCR 24						BCR 25						BCR 26						BCR 27						BCR 28						BCR 29						BCR 31						BCR 37
Aerial Insectivores	Number of Species	Numerical Abundance Change (millions)		Proportion Abundance Change		Proportion Declining Species	Number of Species	Numerical Abundance Change (millions)		Proportion Abundance Change		Proportion Declining Species	Number of Species	Numerical Abundance Change (millions)		Proportion Abundance Change		Proportion Declining Species	Number of Species	Numerical Abundance Change (millions)		Proportion Abundance Change		Proportion Declining Species	Number of Species	Numerical Abundance Change (millions)		Proportion Abundance Change		Proportion Declining Species	Number of Species	Numerical Abundance Change (millions)		Proportion Abundance Change		Proportion Declining Species	Number of Species	Numerical Abundance Change (millions)		Proportion Abundance Change		Proportion Declining Species	Number of Species	Numerical Abundance Change (millions)		Proportion Abundance Change		Proportion Declining Species
		Change	95% CI	Change	95% CI			Change	95% CI	Change	95% CI			Change	95% CI	Change	95% CI			Change	95% CI	Change	95% CI			Change	95% CI	Change	95% CI			Change	95% CI	Change	95% CI			Change	95% CI	Change	95% CI			Change	95% CI	Change	95% CI
Exclusive aerial insectivore	7	0.38	(-2.33, 6.47)	0.05	(-0.28, 0.85)	0.29	6	2.46	(-0.67, 10.16)	0.8	(-0.21, 3.44)	0.5	6	7.21	(0.76, 51.21)	3.64	(0.37, 25.60)	0.33	6	4.6	(-0.68, 36.74)	0.58	(-0.09, 4.49)	0.33	7	-0.23	(-1.48, 1.57)	-0.02	(-0.17, 0.16)	0.57	7	-0.77	(-1.45, 0.18)	-0.18	(-0.31, 0.04)	0.57	5	0.22	(-0.25, 3.77)	0.33	(-0.38, 6.39)	0.2	5	0.99	(0.37, 2.49)	1.31	(0.43, 3.79)	0.4
Facultative aerial insectivore	12	-1.01	(-1.86, -0.10)	-0.1	(-0.18, -0.01)	0.58	10	-2.75	(-3.66, -1.87)	-0.36	(-0.43, -0.27)	0.7	10	0.02	(-0.19, 0.24)	0.02	(-0.15, 0.24)	0.3	8	-5.71	(-7.27, -4.20)	-0.33	(-0.39, -0.26)	0.63	10	-4.04	(-5.08, -2.94)	-0.28	(-0.35, -0.21)	0.9	10	-0.68	(-1.25, -0.07)	-0.13	(-0.23, -0.01)	0.6	6	-5.73	(-8.72, -2.86)	-0.84	(-0.88, -0.75)	1	8	-2.22	(-3.39, -1.19)	-0.64	(-0.70, -0.56)	0.75
Neither	91	-33.28	(-39.39, -27.45)	-0.21	(-0.25, -0.18)	0.44	88	-21.79	(-26.77, -16.87)	-0.25	(-0.30, -0.20)	0.56	83	-10.58	(-13.89, -7.36)	-0.19	(-0.25, -0.14)	0.46	94	-35.62	(-41.93, -29.14)	-0.17	(-0.20, -0.15)	0.49	108	-55.23	(-61.25, -49.03)	-0.24	(-0.26, -0.22)	0.49	93	-11.9	(-15.45, -8.16)	-0.14	(-0.18, -0.10)	0.44	64	-27.94	(-42.19, -15.84)	-0.59	(-0.68, -0.46)	0.67	73	-7.07	(-11.29, -3.14)	-0.29	(-0.39, -0.15)	0.37
